# UPR^mt^ scales mitochondrial network expansion with protein synthesis via mitochondrial import

**DOI:** 10.1101/2020.08.12.248161

**Authors:** Tomer Shpilka, YunGuang Du, Qiyun Yang, Andrew Melber, Nandhitha U. Naresh, Joshua Lavelle, Pengpeng Liu, Hilla Weidberg, Rui Li, Jun Yu, Lihua Julie Zhu, Lara Strittmatter, Cole M. Haynes

**Affiliations:** Department of Molecular, Cell and Cancer Biology, University of Massachusetts Medical School, Worcester, MA 01605, USA; Department of Cellular and Physiological Sciences, Life Sciences Institute, University of British Columbia, Vancouver, BC V6T 1Z3, Canada; Electron Microscopy Core, University of Massachusetts Medical School, Worcester, MA 01605, USA

## Abstract

As organisms develop, individual cells generate mitochondria to fulfill physiologic requirements. However, it remains unknown how mitochondrial network expansion is scaled to cell growth and impacted by environmental cues. The mitochondrial unfolded protein response (UPR^mt^) is a signaling pathway mediated by the transcription factor ATFS-1 which harbors a mitochondrial targeting sequence (MTS)^1^. Here, we demonstrate that ATFS-1 mediates an adaptable mitochondrial expansion program that is active throughout normal development. Developmental mitochondrial network expansion required the relatively inefficient MTS^2^ in ATFS-1, which allowed the transcription factor to be responsive to parameters that impact protein import capacity of the entire mitochondrial network. Increasing the strength of the ATFS-1 MTS impaired UPR^mt^ activity throughout development due to increased accumulation within mitochondria. The insulin-like signaling-TORC1^3^ and AMPK pathways affected UPR^mt^ activation^4,5^ in a manner that correlated with protein synthesis. Manipulation to increase protein synthesis caused UPR^mt^ activation. Alternatively, S6 kinase inhibition had the opposite effect due to increased mitochondrial accumulation of ATFS-1. However, ATFS-1 with a dysfunctional MTS^6^ constitutively increased UPR^mt^ activity independent of TORC1 function. Lastly, expression of a single protein with a strong MTS, was sufficient to expand the muscle cell mitochondrial network in an ATFS-1-dependent manner. We propose that mitochondrial network expansion during development is an emergent property of the synthesis of highly expressed mitochondrial proteins that exclude ATFS-1 from mitochondrial import, causing UPR^mt^ activation. Mitochondrial network expansion is attenuated once ATFS-1 can be imported.
