## Supplementary Table 1 for "UPR^mt^ scales mitochondrial network expansion with protein synthesis via mitochondrial import"

### Sheet: Sheet1
Supplementary Table 1: Transcripts encoding mitochondria-localized proteins and glycoysis components regulated by atfs-1(et18).
Sequence Name	Gene	Fold Change atfs-1 (et18)/Wildtype	p-value
Mitochondrial protein synthesis
T01E8.6	mrps-14	2.69877	1.55461e-05
Y119D3B.16	mrpl-45	2.18136	0.000274597
F45G2.9	F45G2.9	2.08355	0.00270888
Y46H3A.7	mrpl-39	1.68655	0.00305125
D2007.4	mrpl-18	1.66469	0.00235987
Y48E1B.5	mrpl-37	1.65336	0.00373021
B0511.8	mrps-30	1.65236	0.0024914
R11D1.9	mrpl-49	1.64066	0.00795593
C30C11.1	mrpl-32	1.6271	0.00455054
E02H1.8	mrpl-53	1.6206	0.0104146
T23B12.2	mrpl-4	1.58224	0.00521226
F35G2.2	marb-1	1.54305	0.00117736
Y34D9A.1	mrpl-38	1.5367	0.0027475
F25H5.6	mrpl-54	1.51594	0.0190893
F45E12.5	mrpl-14	1.51391	0.00425662
F33D4.5	mrpl-1	1.50972	0.00874055
M01F1.6	mrpl-35	1.50765	0.0105344
T20F5.3	mrrf-1	1.49857	0.0318
Y39A1A.6	mrpl-22	1.48402	0.0121546
T12G3.5	mrpl-51	1.48338	0.00337054
Y57G11C.34	mrps-7	1.47908	0.0181657
C34E10.11	mrps-26	1.47741	0.00336693
E02A10.1	mrps-5	1.47299	0.000955459
T23B12.3	mrps-2	1.46534	0.00490697
T04A8.11	mrpl-16	1.46339	0.00907597
F33D4.8	mrps-24	1.44356	0.0112417
F54C4.1	mrpl-40	1.43917	0.00673334
B0205.11	mrpl-9	1.3947	0.00617291
K01C8.6	mrpl-10	1.387	0.0224944
T21B10.1	mrpl-50	1.36871	0.0223308
F13G3.11	mrpl-13	1.35372	0.0349362
F59A3.3	mrpl-24	1.33517	0.0372719
F09G8.3	mrps-9	1.3343	0.0292498
T25D3.2	mrpl-28	1.31494	0.0135414
T13H5.5	mrps-18B	1.30711	0.0216041
Y43F8C.8	mrps-28	1.27869	0.0396417
B0303.15	mrpl-11	1.27255	0.038819
W04D2.5	mrps-11	1.20545	0.0314803
Y119D3B.14	Y119D3B.14	1.73406	0.000330242
ZK1236.1	ZK1236.1	1.54318	0.00355257
F55C5.5	tsfm-1	5.6008	6.72692e-06
C43E11.4	tufm-2	2.55064	2.68869e-05
Y71H2AM.23	tufm-1	2.09159	0.000947569
F29C12.4	gfm-1	3.05404	1.50221e-05
B0035.16	mttu-1	3.39449	9.85156e-05
F39B2.7	mtcu-1	1.93787	0.00543535
C26E6.6	mrps-18C	1.7864	0.000327208
C34E10.4	prx-10	1.78211	0.000293856
Y41D4A.6	Y41D4A.6	1.74858	0.00109504
F56B3.8	mrpl-2	1.73666	0.00125391
F52H3.2	mtcu-2	2.13753	0.00014292
Y66D12A.7	Y66D12A.7	2.4211	0.00455107
Mitochondrial dynamics
F55F8.6	mff-2	5.37287	3.34761e-05
T13C5.8	mtp-18	2.3862	0.00172791
F11C1.2	mff-1	1.46575	0.0340124
F13B9.8	fis-2	1.69824	0.020745
F55H2.6	clu-1	2.42647	6.16132e-05
T12E12.4	drp-1	2.93909	4.91909e-06
F58G11.1	letm-1	2.33385	6.3277e-06
Mitochondrial chaperones/ proteases/ quality control
C34C12.8	C34C12.8	4.02305	7.3052e-06
C37H5.8	hsp-6	3.99285	1.96647e-06
C34B2.6	C34B2.6	2.47414	5.70303e-06
C41D11.8	cps-6	2.1264	7.5465e-05
F54C9.6	bcs-1	2.11746	5.48658e-05
ZC410.2	mppb-1	2.03142	6.7748e-05
ZK970.2	clpp-1	1.28706	0.0174562
C01A2.3	oxa-1	1.2739	0.0440303
K04D7.2	mspn-1	1.41891	0.0147828
Y38F2AR.7	ppgn-1	1.83642	0.000164231
Y71G12B.24	mppa-1	2.71835	5.05141e-05
Mitochondrial protein import
F45G2.8	F45G2.8	2.12278	0.000453461
E04A4.5	E04A4.5	2.52506	4.86891e-05
F15D3.7	timm-23	2.47674	3.66108e-05
F23H12.2	tomm-20	1.86106	0.00168362
C18E9.6	tomm-40	1.81483	0.000668286
ZK652.2	tomm-7	1.51271	0.00199277
T21C9.12	scpl-4	2.3872	6.57774e-05
T09B4.9	tin-44	3.17184	1.27444e-05
Y39A3CR.4	ddp-1	2.06049	0.00107104
Y66D12A.22	tin-10	1.92716	0.000594575
C47G2.3	C47G2.3	1.66895	0.00302781
C06G3.11	tin-9.1	1.58011	0.00446669
DY3.1	tin-13	1.44308	0.0113193
T19B4.4	dnj-21	1.38511	0.0153213
Cardiolipin
F23H11.9	crls-1	1.30057	0.0109419
ZK809.2	acl-3	1.66567	0.00172354
Y69A2AL.2	Y69A2AL.2	3.64419	0.000231278
F28C6.8	F28C6.8	1.32399	0.0380375
Y48G1C.4	pgs-1	1.39817	0.0287848
Y71F9B.2	Y71F9B.2	1.46108	0.00491323
OXPHOS complex assembly factors
C50B8.3	nuaf-1	1.98205	0.000226105
R07H5.3	nuaf-3	1.51598	0.0172635
T06D8.6	cchl-1	2.51985	6.98226e-06
H06I04.2	sft-1	2.17395	0.000857085
MTCE.12	atp-6	1.43543	0.00638021
C05D11.12	let-721	1.41864	0.00585497
T03F1.2	coq-4	1.94226	0.00237236
K07B1.2	coq-6	1.71576	0.000346403
C24A11.9	coq-1	4.01934	5.86631e-07
MTCE.4	ndfl-4	2.21127	0.00213216
MTCE.34	nduo-3	1.74454	0.00511601
MTCE.11	nduo-1	1.73086	0.00067551
MTCE.16	nduo-2	1.70148	0.00143689
MTCE.35	nduo-5	1.67609	0.000720627
ZC395.2	clk-1	1.65765	0.00189444
MTCE.3	nduo-6	1.63966	0.00359657
Y57G11C.11	coq-3	1.57725	0.00230332
ZK1128.1	ZK1128.1	1.51477	0.00311247
MTCE.25	nduo-4	1.44467	0.00319543
C05D11.12	let-721	1.41864	0.00585497
Y94H6A.8	Y94H6A.8	1.25421	0.0383628
T10E9.7	nuo-2	1.2223	0.0404302
Prohibitin complex
T24H7.1	phb-2	2.75835	0.000418399
Y37E3.9	phb-1	2.47313	0.000182341
F30A10.5	stl-1	4.9452	1.45235e-07
Mitophagy
C14F5.1	dct-1	1.74281	0.0177192
EEED8.9	pink-1	1.81951	0.000174156
Iron-sulfur cluster biogenesis
R10H10.1	lpd-8	1.82224	0.000118503
F45G2.10	F45G2.10	2.74243	6.54888e-05
Y39B6A.3	Y39B6A.3	2.26849	0.000121741
F39H2.3	F39H2.3	1.8635	0.00023508
B0205.6	B0205.6	2.3738	0.000445377
Y54G11A.9	Y54G11A.9	2.82907	0.000627653
Y45F10D.4	Y45F10D.4	1.88064	0.000708219
mtDNA replication and transcription
Y57A10A.15	polg-1	2.63934	2.27254e-05
T03F1.7	tfbm-1	2.55293	0.000273827
C27H6.9	C27H6.9	2.0369	0.00436821
R05D3.12	R05D3.12	1.66972	0.00233736
PAR2.1	mtss-1	1.44072	0.0104522
Glycolysis
T09F3.3	gpd-1	2.76065	0.039102
K10B3.8	gpd-2	2.27466	0.000574561
K10B3.7	gpd-3	1.74509	0.00147024
F14B4.2	hxk-1	2.84548	0.000656487
Y77E11A.1	hxk-3	1.30007	0.0248805
Y87G2A.8	gpi-1	1.36301	0.00332341
K07A3.1	fbp-1	0.757562	0.0376479	negative regulator
T05D4.1	aldo-1	3.579	1.4995e-06
Y17G7B.7	tpi-1	1.27215	0.041707
F57B10.3	ipgm-1	2.40261	2.4901e-05
T21B10.2	enol-1	1.88627	0.000109159
W05G11.6	pck-1	0.399022	2.28974e-05	negative regulator
F13D12.2	ldh-1	2.19134	6.10221e-05
F25H5.3	pyk-1	1.45116	0.00199423
ZK593.1	pyk-2	1.53006	0.0105751
