## Supplementary Table 2 for "UPR^mt^ scales mitochondrial network expansion with protein synthesis via mitochondrial import"

### Sheet: Sheet1
Supplementary Table 2: Transcripts encoding mitochondrial-localized proteins and glycolysis components expressed less in atfs-1(null) relative to wildtype worms
Sequence Name	Gene	Fold Change atfs-1 (null) / Wildtype	p-value
Mitochondrial protein synthesis
T01E8.6	mrps-14	0.448591	0.000111903
Y119D3B.16	mrpl-45	0.51729	0.000827208
Y46H3A.7	mrpl-39	0.489729	0.00282288
Y48E1B.5	mrpl-37	0.339403	1.94147e-05
B0511.8	mrps-30	0.530097	0.00114909
R11D1.9	mrpl-49	0.483974	0.000648974
C30C11.1	mrpl-32	0.562223	0.00103764
E02H1.8	mrpl-53	0.504884	0.00149818
T23B12.2	mrpl-4	0.496172	0.000565567
F35G2.2	marb-1	0.613033	0.00323649
Y34D9A.1	mrpl-38	0.714066	0.0226203
F25H5.6	mrpl-54	0.615157	0.00561346
F45E12.5	mrpl-14	0.537312	0.00100723
F33D4.5	mrpl-1	0.613956	0.00534251
M01F1.6	mrpl-35	0.436452	0.00032537
Y39A1A.6	mrpl-22	0.459878	0.000212161
Y57G11C.34	mrps-7	0.452084	0.000227537
C34E10.11	mrps-26	0.76883	0.0324898
E02A10.1	mrps-5	0.68511	0.00477537
T23B12.3	mrps-2	0.624458	0.0106197
T04A8.11	mrpl-16	0.456276	0.000228605
F33D4.8	mrps-24	0.695208	0.0123077
B0205.11	mrpl-9	0.553338	0.00072247
K01C8.6	mrpl-10	0.645061	0.0217298
T21B10.1	mrpl-50	0.647288	0.00279266
F13G3.11	mrpl-13	0.617292	0.00367489
F59A3.3	mrpl-24	0.581423	0.0036809
F09G8.3	mrps-9	0.454421	0.00011641
T13H5.5	mrps-18B	0.491345	0.000292604
Y43F8C.8	mrps-28	0.381469	3.47146e-05
B0303.15	mrpl-11	0.459158	0.000126972
Y119D3B.14	Y119D3B.14	1.25678	0.044017
F55C5.5	tsfm-1	0.237751	1.10862e-05
C43E11.4	tufm-2	0.488123	0.00128894
Y71H2AM.23	tufm-1	0.32333	1.92898e-05
F29C12.4	gfm-1	0.338456	6.89176e-06
F39B2.7	mtcu-1	2.62812	0.00153388
C26E6.6	mrps-18C	0.529508	0.00184286
C34E10.4	prx-10	1.44861	0.0396819
F56B3.8	mrpl-2	0.607145	0.0045965
F52H3.2	mtcu-2	2.20816	0.00145675
F21D5.8	mrps-33	0.395431	0.000119216
Y55F3AM.1	mrps-25	0.705731	0.0320196
K07A12.7	mrps-15	0.666532	0.0205212
ZC262.8	mrps-18A	0.651174	0.0070958
C05D11.10	mrps-17	0.645077	0.0063298
Y39B6A.39	mrps-35	0.63831	0.00864618
F56D1.3	mrps-16	0.62716	0.00922072
M88.2	mrps-34	0.605316	0.00455465
C14A4.14	mrps-22	0.548876	0.00051152
ZK1098.7	mrps-23	0.5195	0.00137572
R12E2.12	mrps-6	0.482191	0.000304413
T03D8.2	mrps-12	0.435709	0.000229707
C32A3.2	mrps-31	0.429358	0.000609119
F21D5.8	mrps-33	0.395431	0.000119216
Y43F8C.8	mrps-28	0.381469	3.47146e-05
B0261.4	mrpl-47	0.710245	0.00996406
F43C1.6	mrpl-21	0.683386	0.0190743
Y48C3A.10	mrpl-20	0.670482	0.0211542
C25A1.13	mrpl-34	0.640142	0.0263868
K11H3.6	mrpl-36	0.609313	0.0127083
Y66H1A.3	mrpl-55	0.606295	0.00592273
Y54E10A.7	mrpl-17	0.566613	0.00182702
Y55F3BL.1	mrpl-46	0.542868	0.00135499
T08B2.8	mrpl-23	0.537901	0.000681757
W04B5.4	mrpl-30	0.490715	0.000380218
Y119C1B.4	mrpl-19	0.462358	0.000225953
B0432.3	mrpl-41	0.442563	0.000101716
M01F1.6	mrpl-35	0.436452	0.00032537
W09D10.3	mrpl-15	0.428494	7.87265e-05
Y66D12A.7	mrpl-12	0.382447	3.80108e-05
Mitochondrial dynamics
T13C5.8	mtp-18	0.147748	1.11758e-05
F11C1.2	mff-1	0.609201	0.0350037
F13B9.8	fis-2	0.355436	0.000474954
F55H2.6	clu-1	0.478949	0.00147031
F41G3.4	fis-1	12.423	0.0010772
Mitochondrial chaperones/ proteases/ quality control
C34C12.8	C34C12.8	0.263027	5.68011e-05
C37H5.8	hsp-6	0.34147	5.98392e-05
C34B2.6	C34B2.6	0.71261	0.0205465
C41D11.8	cps-6	0.61792	0.00121824
C01A2.3	oxa-1	0.481653	0.000408893
K04D7.2	mspn-1	1.94917	0.00277008
Y38F2AR.7	ppgn-1	0.637265	0.0125739
Y71G12B.24	mppa-1	0.259302	4.75853e-06
Mitochondrial protein import
F45G2.8	F45G2.8	0.396679	0.000336804
E04A4.5	E04A4.5	0.351694	2.92735e-05
F15D3.7	timm-23	0.381747	3.98102e-05
F23H12.2	tomm-20	0.516695	0.000204698
C18E9.6	tomm-40	0.512872	0.000155704
ZK652.2	tomm-7	0.384587	4.00508e-05
T21C9.12	scpl-4	0.537802	0.000524637
T09B4.9	tin-44	0.342066	0.000142225
Y39A3CR.4	ddp-1	0.335295	1.44077e-05
Y66D12A.22	tin-10	0.493813	0.000337331
C47G2.3	C47G2.3	0.690116	0.0136071
C06G3.11	tin-9.1	0.511576	0.000635818
DY3.1	tin-13	0.548448	0.00125964
T19B4.4	dnj-21	0.615087	0.0117816
Cardiolipin
Y69A2AL.2	Y69A2AL.2	0.393978	0.00532568
Y48G1C.4	pgs-1	1.87014	0.0107929
OXPHOS complex assembly factors
C50B8.3	nuaf-1	1.47588	0.0325937
R07H5.3	nuaf-3	0.538726	0.00283811
MTCE.12	atp-6	0.384221	2.49084e-05
K07B1.2	coq-6	0.517797	0.000330061
C24A11.9	coq-1	0.297473	1.63501e-05
MTCE.34	nduo-3	0.455055	0.00115296
MTCE.11	nduo-1	0.442234	7.32126e-05
MTCE.16	nduo-2	0.462853	0.00048927
MTCE.35	nduo-5	0.418365	0.000537939
MTCE.3	nduo-6	0.358076	3.35084e-05
MTCE.25	nduo-4	0.399906	0.000346549
C05D11.12	let-721	0.775136	0.0143278
Y94H6A.8	Y94H6A.8	0.447799	0.000203557
T10E9.7	nuo-2	0.436604	1.61108e-05
F42G8.12	isp-1	0.390937	1.10096e-05
Prohibitin complex
T24H7.1	phb-2	0.359524	3.24291e-05
Y37E3.9	phb-1	0.319101	4.55106e-06
Mitophagy
C14F5.1	dct-1	2.09627	0.00580373
EEED8.9	pink-1	1.52164	0.0357781
K08E3.7	pdr-1	1.47884	0.0137568
Iron-sulfur cluster biogenesis
F39H2.3	F39H2.3	1.53039	0.020856
B0205.6	B0205.6	0.526278	0.000185187
Y45F10D.4	Y45F10D.4	0.649075	0.0126106
mtDNA replication and transcription
Y57A10A.15	polg-1	2.05718	0.00428129
T03F1.7	tfbm-1	2.34253	0.00238981
C27H6.9	C27H6.9	3.68962	0.000639895
R05D3.12	R05D3.12	2.39171	0.000289834
PAR2.1	mtss-1	0.670164	0.016065
Glycolysis
T09F3.3	gpd-1	25.391	2.89105e-05
K10B3.8	gpd-2	0.180835	3.60301e-06
K10B3.7	gpd-3	0.297585	4.70146e-05
F14B4.2	hxk-1	10.3098	1.47293e-05
Y87G2A.8	gpi-1	0.419588	7.03051e-05
K07A3.1	fbp-1	0.384709	2.0163e-05
T05D4.1	aldo-1	0.35403	0.000102746
Y17G7B.7	tpi-1	0.41153	2.67187e-05
R11F4.1	R11F4.1	2.09232	0.00112063
F57B10.3	ipgm-1	0.357872	9.75272e-06
T21B10.2	enol-1	0.397076	3.7652e-06
W05G11.6	pck-1	0.416967	0.00500339
H25P06.1	hxk-2	0.639253	0.0016895
F13D12.2	ldh-1	0.260297	7.9478e-06
F25H5.3	pyk-1	0.65673	0.00258332
ZK593.1	pyk-2	0.33704	2.63181e-05
