## Supplementary Table 3 for "UPR^mt^ scales mitochondrial network expansion with protein synthesis via mitochondrial import"

### Sheet: Sheet1
Supplementary Table 3: Transcripts encoding mitochondria-localized proteins and glycoysis components regulated by atfs-1(et18) and atfs-1(null)
		Fold Change	Fold Change
Sequence Name	Gene	atfs-1 (et18)/Wildtype	atfs-1 (null)/Wildtype	p-value atfs-1 (et18)/Wildtype	p-value atfs-1 (null)/Wildtype
Mitochondrial protein synthesis
T01E8.6	mrps-14	2.69877	0.448591	1.55461e-05	0.000111903
Y119D3B.16	mrpl-45	2.18136	0.51729	0.000274597	0.000827208
Y46H3A.7	mrpl-39	1.68655	0.489729	0.00305125	0.00282288
Y48E1B.5	mrpl-37	1.65336	0.339403	0.00373021	1.94147e-05
B0511.8	mrps-30	1.65236	0.530097	0.0024914	0.00114909
R11D1.9	mrpl-49	1.64066	0.483974	0.00795593	0.000648974
C30C11.1	mrpl-32	1.6271	0.562223	0.00455054	0.00103764
E02H1.8	mrpl-53	1.6206	0.504884	0.0104146	0.00149818
T23B12.2	mrpl-4	1.58224	0.496172	0.00521226	0.000565567
F35G2.2	marb-1	1.54305	0.613033	0.00117736	0.00323649
Y34D9A.1	mrpl-38	1.5367	0.714066	0.0027475	0.0226203
F25H5.6	mrpl-54	1.51594	0.615157	0.0190893	0.00561346
F45E12.5	mrpl-14	1.51391	0.537312	0.00425662	0.00100723
F33D4.5	mrpl-1	1.50972	0.613956	0.00874055	0.00534251
M01F1.6	mrpl-35	1.50765	0.436452	0.0105344	0.00032537
Y39A1A.6	mrpl-22	1.48402	0.459878	0.0121546	0.000212161
Y57G11C.34	mrps-7	1.47908	0.452084	0.0181657	0.000227537
C34E10.11	mrps-26	1.47741	0.76883	0.00336693	0.0324898
E02A10.1	mrps-5	1.47299	0.68511	0.000955459	0.00477537
T23B12.3	mrps-2	1.46534	0.624458	0.00490697	0.0106197
T04A8.11	mrpl-16	1.46339	0.456276	0.00907597	0.000228605
F33D4.8	mrps-24	1.44356	0.695208	0.0112417	0.0123077
B0205.11	mrpl-9	1.3947	0.553338	0.00617291	0.00072247
K01C8.6	mrpl-10	1.387	0.645061	0.0224944	0.0217298
T21B10.1	mrpl-50	1.36871	0.647288	0.0223308	0.00279266
F13G3.11	mrpl-13	1.35372	0.617292	0.0349362	0.00367489
F59A3.3	mrpl-24	1.33517	0.581423	0.0372719	0.0036809
F09G8.3	mrps-9	1.3343	0.454421	0.0292498	0.00011641
T13H5.5	mrps-18B	1.30711	0.491345	0.0216041	0.000292604
Y43F8C.8	mrps-28	1.27869	0.381469	0.0396417	3.47146e-05
B0303.15	mrpl-11	1.27255	0.459158	0.038819	0.000126972
Y119D3B.14	Y119D3B.14	1.73406	1.25678	0.000330242	0.044017
F55C5.5	tsfm-1	5.6008	0.237751	6.72692e-06	1.10862e-05
C43E11.4	tufm-2	2.55064	0.488123	2.68869e-05	0.00128894
Y71H2AM.23	tufm-1	2.09159	0.32333	0.000947569	1.92898e-05
F29C12.4	gfm-1	3.05404	0.338456	1.50221e-05	6.89176e-06
F39B2.7	mtcu-1	1.93787	2.62812	0.00543535	0.00153388
C26E6.6	mrps-18C	1.7864	0.529508	0.000327208	0.00184286
C34E10.4	prx-10	1.78211	1.44861	0.000293856	0.0396819
F56B3.8	mrpl-2	1.73666	0.607145	0.00125391	0.0045965
F52H3.2	mtcu-2	2.13753	2.20816	0.00014292	0.00145675
Mitochondrial dynamics
T13C5.8	mtp-18	2.3862	0.147748	0.00172791	1.11758e-05
F11C1.2	mff-1	1.46575	0.609201	0.0340124	0.0350037
F13B9.8	fis-2	1.69824	0.355436	0.020745	0.000474954
F55H2.6	clu-1	2.42647	0.478949	6.16132e-05	0.00147031
Mitochondrial chaperones/ proteases/ quality control
C34C12.8	C34C12.8	4.02305	0.263027	7.3052e-06	5.68011e-05
C37H5.8	hsp-6	3.99285	0.34147	1.96647e-06	5.98392e-05
C34B2.6	C34B2.6	2.47414	0.71261	5.70303e-06	0.0205465
C41D11.8	cps-6	2.1264	0.61792	7.5465e-05	0.00121824
C01A2.3	oxa-1	1.2739	0.481653	0.0440303	0.000408893
K04D7.2	mspn-1	1.41891	1.94917	0.0147828	0.00277008
Y38F2AR.7	ppgn-1	1.83642	0.637265	0.000164231	0.0125739
Y71G12B.24	mppa-1	2.71835	0.259302	5.05141e-05	4.75853e-06
Mitochondrial protein import
F45G2.8	F45G2.8	2.12278	0.396679	0.000453461	0.000336804
E04A4.5	E04A4.5	2.52506	0.351694	4.86891e-05	2.92735e-05
F15D3.7	timm-23	2.47674	0.381747	3.66108e-05	3.98102e-05
F23H12.2	tomm-20	1.86106	0.516695	0.00168362	0.000204698
C18E9.6	tomm-40	1.81483	0.512872	0.000668286	0.000155704
ZK652.2	tomm-7	1.51271	0.384587	0.00199277	4.00508e-05
T21C9.12	scpl-4	2.3872	0.537802	6.57774e-05	0.000524637
T09B4.9	tin-44	3.17184	0.342066	1.27444e-05	0.000142225
Y39A3CR.4	ddp-1	2.06049	0.335295	0.00107104	1.44077e-05
Y66D12A.22	tin-10	1.92716	0.493813	0.000594575	0.000337331
C47G2.3	C47G2.3	1.66895	0.690116	0.00302781	0.0136071
C06G3.11	tin-9.1	1.58011	0.511576	0.00446669	0.000635818
DY3.1	tin-13	1.44308	0.548448	0.0113193	0.00125964
T19B4.4	dnj-21	1.38511	0.615087	0.0153213	0.0117816
Cardiolipin
Y69A2AL.2	Y69A2AL.2	3.64419	0.393978	0.000231278	0.00532568
Y48G1C.4	pgs-1	1.39817	1.87014	0.0287848	0.0107929
OXPHOS complex assembly factors
C50B8.3	nuaf-1	1.98205	1.47588	0.000226105	0.0325937
R07H5.3	nuaf-3	1.51598	0.538726	0.0172635	0.00283811
MTCE.12	atp-6	1.43543	0.384221	0.00638021	2.49084e-05
K07B1.2	coq-6	1.71576	0.517797	0.000346403	0.000330061
C24A11.9	coq-1	4.01934	0.297473	5.86631e-07	1.63501e-05
MTCE.34	nduo-3	1.74454	0.455055	0.00511601	0.00115296
MTCE.11	nduo-1	1.73086	0.442234	0.00067551	7.32126e-05
MTCE.16	nduo-2	1.70148	0.462853	0.00143689	0.00048927
MTCE.35	nduo-5	1.67609	0.418365	0.000720627	0.000537939
MTCE.3	nduo-6	1.63966	0.358076	0.00359657	3.35084e-05
MTCE.25	nduo-4	1.44467	0.399906	0.00319543	0.000346549
C05D11.12	let-721	1.41864	0.775136	0.00585497	0.0143278
Y94H6A.8	Y94H6A.8	1.25421	0.447799	0.0383628	0.000203557
T10E9.7	nuo-2	1.2223	0.436604	0.0404302	1.61108e-05
Prohibitin complex
T24H7.1	phb-2	2.75835	0.359524	0.000418399	3.24291e-05
Y37E3.9	phb-1	2.47313	0.319101	0.000182341	4.55106e-06
Mitophagy
C14F5.1	dct-1	1.74281	2.09627	0.0177192	0.00580373
EEED8.9	pink-1	1.81951	1.52164	0.000174156	0.0357781
Iron-sulfur cluster biogenesis
F39H2.3	F39H2.3	1.8635	1.53039	0.00023508	0.020856
B0205.6	B0205.6	2.3738	0.526278	0.000445377	0.000185187
Y54G11A.9	Y54G11A.9	2.82907	0.649075	0.000627653	0.0126106
mtDNA replication and transcription
Y57A10A.15	polg-1	2.63934	2.05718	2.27254e-05	0.00428129
T03F1.7	tfbm-1	2.55293	2.34253	0.000273827	0.00238981
C27H6.9	C27H6.9	2.0369	3.68962	0.00436821	0.000639895
R05D3.12	R05D3.12	1.66972	2.39171	0.00233736	0.000289834
PAR2.1	mtss-1	1.44072	0.670164	0.0104522	0.016065
Glycolysis
T09F3.3	gpd-1	2.76065	25.391	0.039102	2.89105e-05
K10B3.8	gpd-2	2.27466	0.180835	0.000574561	3.60301e-06
K10B3.7	gpd-3	1.74509	0.297585	0.00147024	4.70146e-05
F14B4.2	hxk-1	2.84548	10.3098	0.000656487	1.47293e-05
Y87G2A.8	gpi-1	1.36301	0.419588	0.00332341	7.03051e-05
K07A3.1	fbp-1	0.757562	0.384709	0.0376479	2.0163e-05
T05D4.1	aldo-1	3.579	0.35403	1.4995e-06	0.000102746
Y17G7B.7	tpi-1	1.27215	0.41153	0.041707	2.67187e-05
F57B10.3	ipgm-1	2.40261	0.357872	2.4901e-05	9.75272e-06
T21B10.2	enol-1	1.88627	0.397076	0.000109159	3.7652e-06
W05G11.6	pck-1	0.399022	0.416967	2.28974e-05	0.00500339
