## Supplementary Table 4 for "UPR^mt^ scales mitochondrial network expansion with protein synthesis via mitochondrial import"

### Sheet: Sheet1
Supplementary Table 4: Transcripts encoding OXPHOS and citric acid cycle regulated by atfs-1(et18)
Sequence Name	Gene	Fold Change atfs-1 (et18)/Wildtype	p-value atfs-1 (et18)/Wildtype
Mitochondrial protein synthesis
OXPHOS complex II
C03G5.1	sdha-1	0.691423	0.00804694
C34B2.7	sdha-2	1.92342	0.0182204
OXPHOS complex III
C14B9.10	C14B9.10	0.638106	0.00399148
R07E4.3	R07E4.3	0.727663	0.0481567
C31E10.7	cytb-5.1	0.665778	0.0135332
OXPHOS complex IV
F26E4.6	cox-7C	0.822213	0.0389412
OXPHOS complex V
MTCE.12	atp-6	1.43543	0.00638021
C34E10.6	atp-2	0.752024	0.00856383
C06H2.1	atp-5	0.728308	0.00485486
C53B7.4	asg-2	0.671874	0.0154249
F32D1.2	hpo-18	0.768722	0.0291269
H28O16.1	atp-1	0.783259	0.0216229
R04F11.2	R04F11.2	0.749448	0.0154559
R10E11.2	vha-2	0.779836	0.0333263
R53.4	R53.4	0.786129	0.0167244
Y82E9BR.3	Y82E9BR.3	0.70994	0.00637507
ZK637.8	unc-32	0.736916	0.0193525
Citric acid cycle
idh-1	Isocitrate DeHydrogenase [Source:RefSeq peptide;Acc:NP_001255394]	0.751211	0.0330649
idhg-2	Isocitrate dehydrogenase [Source:RefSeq peptide;Acc:NP_491989]	0.702186	0.00287163
idhb-1	Probable isocitrate dehydrogenase [NAD] subunit beta, mitochondrial [Source:UniProtKB/Swiss-Prot;Acc:Q93353]	0.696328	0.0061188
aco-2	Probable aconitate hydratase, mitochondrial [Source:UniProtKB/Swiss-Prot;Acc:P34455]	1.6851	0.000258826
aco-1	Probable cytoplasmic aconitate hydratase [Source:UniProtKB/Swiss-Prot;Acc:Q23500]	0.671462	0.00810623
sdha-1	Succinate dehydrogenase [ubiquinone] flavoprotein subunit, mitochondrial [Source:UniProtKB/Swiss-Prot;Acc:Q09508]	0.691423	0.00804694
sdha-2	Succinate dehydrogenase [Source:RefSeq peptide;Acc:NP_492798]	1.92342	0.0182204
Y57A10A.29	Succinate dehydrogenase assembly factor 2, mitochondrial [Source:UniProtKB/Swiss-Prot;Acc:Q9NA72]	1.31913	0.0464044
C05C10.3	Probable succinyl-CoA:3-ketoacid coenzyme A transferase, mitochondrial [Source:UniProtKB/Swiss-Prot;Acc:Q09450]	0.525995	0.00746617
mdh-2	Probable malate dehydrogenase, mitochondrial [Source:UniProtKB/Swiss-Prot;Acc:O02640]	0.772477	0.0211538
acly-2	ATP-citrate synthase [Source:RefSeq peptide;Acc:NP_506267]	2.41356	0.00180103
acly-1	Probable ATP-citrate synthase [Source:UniProtKB/Swiss-Prot;Acc:P53585]	1.99223	0.002781
