## Supplementary Table 5 for "UPR^mt^ scales mitochondrial network expansion with protein synthesis via mitochondrial import"

### Sheet: Sheet1
Supplementary Table 5. Primers used in this study
mRNA quantification
Gene	Primer Sequence
act-3	F:5'- ATCCGTAAGGACTTGTACGCCAAC-3'
	R:5'- CGATGATCTTGATCTTCATGGTTC-3'
timm-17B.1	F: 5'-GATTGTTGTCTTGTCGCCATCC-3'
	R: 5'-ATCACCTTTGGTCCTGAACGG-3'
timm-23	F: 5'-CAACTGAAATCTGCTGGAGTAGGAG-3'
	R: 5'-GGCATAATGTATTGCGGCTGC-3'
tsfm-1	F: 5'-GCGGCAAAACTTGGAACTCG-3'
	R: 5'-CCAGATCGCGCCACAAAATC-3'
gfm-1	F:5'-AAAGCCGTCGGCAGCTAAAC-3'
	R:5'-TCGTTCAATTGGCCGGACTC-3'
Y71F9B.2	F:5'-TATGGATCAGGTGCAATCCAGC-3'
	R:5'-ATTTTCGGGCCCATAAGCCG-3'
acl-3	F:5'-GACCCGCTCATGTGGTGTATTC-3'
	R:5'-TGTTGTGAGCTGCGAGAGTG-3'
crls-1	F:5'-CTCGGCTGTATCACAGGATTCACCA-3′
	R:5'-ACGAGGAGGATCACAGTCTAGCGA-3′
hsp-6	F:5'-GAAGATACGAAGACCCAGAGGTTC-3'
	R:5'-CAACCTGAGATGGGGAATACACT-3'
nuaf-3	F:5'-AGACAGCTCGTCGATTTCTGAG-3'
	R:5'-CGAGTACACCAGTGTCTGCCC-3'
GFP	F:5'-GTGAAGGTGATGCAACATACGG-3'
	R:5'-GGTCTGCTAGTTGAACGCTTCC-3'
mtDNA quantification
mtDNA	F:5'-GCTTTTTCTTTATATGTTTTGTG-3'
	R:5'-TCACCTTCAGAAAAATCAAATGG-3'
ges-1 DNA	F:5'-AGGCTAAGCCGGGGTAAGTT-3'
	R:5'-GCCAAAAGCTTAAACTGCGG-3'
CRISPR/CAS9
D10R, D24R crRNA I	5'-GTGGGACGTCTCACAACTTT-3'
D10R, D24R crRNA II	5'-GTCTCTATTGTAGATAGTCG-3'
D10R, D24R repair template	5'gccaaactcttcattccatctgaaacagtaccatcaaaATGTTTTCCCGTGTGGGACGTCTCACACGTTTTGGTGCCCAGGCTGTGTCAAATTGTCCGTTCAGAAGACGTAACATCTATCAGCAGCCGTTGAAGgtttgctttttgttgcagaaaaatattatttttgacatgaa-3'
∆TOS crRNA	5'-GACAATTTTCGATCTTGTGG-3'
∆TOS repair template	5'gattctatgattgaaatagtttcagTACGGAATGCCACCGCAGGATAGAAAGTTGTCAAAGGCTGAAATGGACATTGAGCAAGAATCGAAAGCTGTCGATTG-3'
∆NLS crRNA	5'AUUCAACAUUCGAGCUCGAUGUUUUAGAGCUAUGCU-3'
∆NLS repair template	5'AGAAACGTGGAGTTGTTCTGAAGCCTTCAGTCGACGAGGAAACCGATCGAGCTCGAATGTTGAATAGAATAGCAGCAGTTCGGTATAGAGAGAAGAAACGAGCC-3'
